# A heterologous expression system allows rapid testing and discovery of resistance-conferring mutations from multiple pathogenic fungi

**DOI:** 10.64898/2026.09.18.751866

**Authors:** David F. Jordan, Mathilde Roland-Caverivière, Camille Bédard, Alexandre K. Dubé, Isabelle Gagnon-Arsenault, Christian R. Landry

## Abstract

To face the fungal infections that affect millions of people every year, a better understanding of resistance-conferring mutations is necessary. One obstacle is the considerable time and effort necessary to construct point mutations in pathogenic species, which is required to validate their role in resistance. To overcome this problem, we have constructed a series of heterologous expression plasmids that allow expression of the *ERG3, ERG6* and *ERG11* orthologs from *Candida albicans, Candidozyma auris, Nakaseomyces glabratus, Candida parapsilosis, Candida tropicalis,* and the *CYP51A* and *CYP51B* genes of *Aspergillus fumigatus*. All orthologs are codon-optimized and synthesized for expression in the budding yeast *Saccharomyces cerevisiae*. We also constructed host strains in which the native *ERG* genes are either deleted or under the control of a repressible promoter. We showed that all orthologs complement the function of the native genes when expressed from the *S. cerevisiae* native promoters. We recreated previously reported resistance-conferring mutations, and showed that expression in *S. cerevisiae* replicates known resistance phenotypes. We then used the system to test corresponding mutations across orthologs, and showed that most resistance phenotypes are conserved. The heterologous expression system allows rapid construction of mutants, by taking advantage of the abundant genetic tools available for *S. cerevisiae.* Screening of mutants can be done within a few experimental steps, greatly increasing the throughput compared to the introduction of mutations in pathogenic fungi. As a proof-of-concept, we used the system to discover new resistance-conferring mutations, using random mutagenesis. All plasmids are made publicly available.

**Summary:** One problem impeding research into fungal pathogens is that putative resistance-conferring mutations are difficult to recreate and study. To facilitate research, we have built a series of heterologous expression plasmids for *ERG3, ERG6* and *ERG11* in multiple clinically relevant fungal species. We test the expression plasmids by recreating known phenotypes of resistance-conferring mutations. As a proof-of-concept, we use the system to discover new resistance-conferring mutations, notably using a random-mutagenesis method. Researchers working on fungal pathogens can now use this system to quickly and efficiently phenotype large numbers of mutations, allowing larger-scale studies than previously.
