## Supplementary material for "A heterologous expression system allows rapid testing and discovery of resistance-conferring mutations from multiple pathogenic fungi": Table S1

### Sheet: Sheet1
Media	Composition	Sterilisation	Notes
2YT	1% Yeast Extract	Autoclave
	1.6% Tryptone
	0.2% Glucose
	0.5% NaCl
	2% Agar for solid plates
YPD	1% Yeast Extract	Autoclave
	2% Tryptone
	2% Glucose
	2% Agar for solid plates
Drop-out complete powder	0.5 g Adenine sulphate	None	The masses listed here make enough to fill a 50 mL centrifuge tube. This is enough for many batches of SC complete, as you only need 1.74 g per litre of media. For SC -leucine media, omit the leucine
	2 g L-Tryptophane
	2 g L-Tyrosine
	2 g L-Phenylalanine
	2 g L-Glutamic acid (monosodium salt)
	2 g L-Asparagine
	2 g L-Valine
	2 g L-Threonine
	2 g L-Serine
	2 g Uracile
	2 g L-Histidine HCl
	2 g L-Arginine HCl
	2 g L-Methionine
	2 g L-Lysine
	10 g L-Leucine
SC complete (MSG) pH 6.0	0.174% Yeast Nitrogen Base (without Amino Acids or Ammonium Sulfate)	Autoclave	For SC -leucine, only add 0.097% Drop-out powder without leucine
	2% Glucose
	0.134% Drop-out complete powder
	0.1% Monosodium Glutamate
	1% Succinic Acid (as buffer)
	0.6% NaOH (as buffer)
	2% Agar for solid plates
