## Supplementary material for "A heterologous expression system allows rapid testing and discovery of resistance-conferring mutations from multiple pathogenic fungi": Table S2

### Sheet: Sheet1
Gene	Species	Uniprot accession	Protein sequence	Optimized gene sequence
ERG3	Saccharomyces cerevisiae	P32353	MDLVLEVADHYVLDDLYAKVLPASLAANIPVKWQKLLGLNSGFSNSTILQETLNSKNAVKECRRFYGQVPFLFDMSTTSFASLLPRSSILREFLSLWVIVTIFGLLLYLFTASLSYVFVFDKSIFNHPRYLKNQMAMEIKLAVSAIPWMSMLTVPWFVMELNGHSKLYMKIDYENHGVRKLIIEYFTFIFFTDCGVYLAHRWLHWPRVYRALHKPHHKWLVCTPFASHSFHPVDGFLQSISYHIYPLILPLHKVSYLILFTFVNFWTVMIHDGQYLSNNPAVNGTACHTVHHLYFNYNYGQFTTLWDRLGGSYRRPDDSLFDPKLRDAKETWDAQVKEVEHFIKEVEGDDNDRIYENDPNTKKNN	ATGGATTTGGTCTTAGAAGTCGCTGACCATTATGTCTTAGACGACTTGTACGCTAAAGTTCTGCCCGCTTCGTTGGCAGCTAATATTCCTGTCAAGTGGCAGAAATTGCTAGGGTTGAACAGTGGGTTCAGCAATTCTACGATTTTGCAGGAGACTTTGAACTCCAAGAATGCCGTCAAAGAATGTAGAAGGTTCTACGGGCAGGTGCCATTCCTGTTTGATATGTCGACGACGTCTTTTGCATCGCTATTGCCTCGTTCCAGCATCTTGAGAGAATTCCTCTCACTATGGGTTATTGTTACGATCTTTGGTTTACTACTTTACTTATTCACGGCTAGTCTCAGCTACGTGTTTGTGTTTGACAAGTCGATTTTCAACCATCCTCGTTACTTGAAAAAC…
	Candida albicans	O93875	MDIVLEICDYYLFDKVYADVFPKDGAVHEFLKPAIQSFSQIDFPSLPNLDSFDTNSTLISSNNFNISNVNPATIPSYLFSKIASYQDKSEIYGLAPKFFPATDFINTSFLARSNIFRETLSLFIITTIFGWLLYFIVAYLSYVFVFDKKIFNHPRYLKNQMSLEIKRATTAIPVMVLLTIPFFLLELNGYSFLYLDINECTGGYKAILWQIPKFILFTDCGIYFLHRWLHWPSVYKVLHKPHHKWIVCTPFASHAFHPVDGFFQSLPYHLYPLLFPLHKVLYLFLFTFVNFWTVMIHDGSYWSNDPVVNGTACHTVHHLYFNYNYGQFTTLWDRLGNSYRRPDDSLFVKDVKAEEEKKIWKEQTRKMEEIRGEVEGKVDDREYVEQ	ATGGACATCGTCTTGGAAATCTGTGACTACTACTTGTTTGACAAAGTCTACGCTGATGTCTTTCCCAAAGATGGTGCTGTCCACGAATTCTTGAAGCCAGCCATCCAATCCTTCTCTCAAATCGATTTCCCATCTTTGCCAAACTTGGACTCTTTCGATACCAACTCTACTTTGATCAGCTCCAACAACTTCAACATTTCTAATGTGAACCCAGCTACCATCCCATCCTACTTATTCTCCAAGATTGCTAGTTACCAAGATAAGTCTGAAATTTACGGTTTGGCTCCAAAGTTTTTCCCAGCCACCGACTTCATCAACACTTCTTTCTTGGCTAGATCCAACATCTTCCGTGAAACCTTGTCTTTGTTCATAATCACTACTATTTTCGGTTGGTTGTTA…
	Candida auris	A0A2H0ZNC5	MDIVLEIADSFLLDKLYAKALPKDGAVAQYIANNFGSKNATAPAQGLHMPAPVTYLASLAGKLQRKDEVYGHFPQFFDFDEYTNASLLSRSNLIREFVSIFFITAIFGWILYFSVASFSYFFVFDKKIFNHPRYLKNQVSLEIWRATTAIPVMVLLTVPFFMAELNGFSKLYFNVDESTGGWKAVLLQFPFFILFTDCGIYFIHRWLHWPSVYKKLHKPHHKWIVCTPFASHAFHPVDGWFQSLPYHLYPMVFPLHKVSYLLLFTFVNFWTVMIHDGQYMSNDPVVNGTACHTVHHLYFNYNYGQFTTLWDRLGRSYRRPDDSLFAKNTNQDTEKKVWNEQTRKMEAIRGELEGKDDDREYGN	ATGGACATTGTTTTGGAAATTGCTGACTCATTCTTGTTGGACAAATTATACGCTAAGGCTTTGCCAAAGGACGGTGCTGTCGCTCAATACATTGCTAACAACTTCGGTTCCAAGAATGCTACTGCTCCTGCTCAAGGTTTACACATGCCAGCTCCAGTCACTTACTTGGCCTCCTTGGCTGGTAAGTTGCAAAGAAAGGATGAAGTCTACGGTCACTTCCCACAATTCTTTGATTTCGATGAATACACCAACGCCTCTTTGTTGTCTCGTTCTAACTTGATCAGAGAATTCGTCTCCATCTTCTTTATCACAGCCATTTTCGGTTGGATCTTGTACTTCTCCGTTGCATCTTTCTCTTACTTCTTTGTTTTCGACAAGAAGATCTTCAACCATCCAAGA…
	Nakaseomyces glabratus	P50860	MDLVLETLDHYIFDDVYAKIAPVELQRGIDDSLVNALSLNKIVSNSTLLHETLSITNSLKRVNKDVYGLTPFLFDFTEKTYASLLPRNNLIREFFSLWAVVTVFGLLLYLITASLSYVFVFDRTIFNHPKYLKNQMYLEIKLAVSAIPTMSLLTVPWFMLELNGYSKLYYDVDWEHHGLRKLLIEYATFIFFTDCGIYLAHRWLHWPRVYKALHKPHHKWLVCTPFASHAFHPVDGYFQSLSYHIYPMILPLHKISYLILFTFVNFWSVMIHDGQHMSNNPVVNGTACHTVHHLYFNYNYGQFTTLWDRLGGSYRRPEDSLFDPKLKMDKKVLEKQARETAAYIQEVEGDDTDRVYNTDKKKTN	ATGGATTTGGTCTTGGAAACCTTGGACCACTACATTTTCGACGACGTTTACGCTAAGATTGCTCCAGTCGAACTCCAAAGAGGTATCGATGATTCTTTGGTCAATGCTTTGTCCTTGAACAAAATTGTCTCTAACTCCACTTTGTTGCACGAAACTTTAAGTATCACCAACTCTTTGAAGAGAGTTAACAAAGATGTCTATGGTTTGACCCCTTTCTTGTTCGATTTTACTGAAAAAACCTACGCTAGCCTGCTCCCTCGTAACAACTTGATCAGAGAATTCTTCTCCTTGTGGGCTGTTGTTACCGTTTTCGGTTTGTTATTGTACTTGATCACTGCTTCTTTGTCCTATGTCTTCGTCTTTGACAGAACCATTTTCAACCATCCAAAGTACTTAAAG…
	Candida parapsilosis	G8B7T4	MDIVLEVCDYYLFDRLYAAALPKGGKVDQFIQNSPVFQQVSSKISQFLPSSSCSGCSDTVDNALFGNTTASSTFSNALNFQFNATSVNVANLPSYLWSKVMSLQNKSEIYGLKPTFLPAGDYFSSSILARSNLLRESLTILVITTIFGWLLYLIVAYLSYVFVFDRRIFNHPRYLKNQMWLEIERAMTAIPVMVALTNPFFLLELKGFSRLYFDINECTGGWKFVFLQIPMFILFTDCLIYCIHRWLHWPSVYKRLHKPHHKWIVCTPFASHAFHPVDGWAQSLPYHLYPLLFPLHKVLYLGLFTFVNFWTVMIHDGNYMSNDPVVNGTACHTVHHLYFNYNYGQFTTLWDRIGRSYRRPDDSFFIKETTAEKEKQEWKKQVTQMEEIRNELEGKVDDR…	ATGGACATCGTTTTGGAAGTCTGTGATTACTACTTATTCGATCGTCTGTACGCCGCTGCTTTGCCAAAGGGTGGTAAGGTCGACCAATTCATCCAAAACTCTCCAGTATTTCAACAAGTTTCCTCCAAGATCTCACAATTCTTACCATCTTCTTCTTGTTCAGGTTGTTCCGACACCGTTGACAACGCCTTGTTCGGTAACACTACTGCTTCTTCTACCTTTTCGAACGCTTTGAACTTCCAATTCAATGCTACCTCTGTCAATGTCGCCAACTTGCCATCTTACTTATGGTCTAAAGTTATGTCTTTGCAAAACAAGTCTGAAATATACGGTCTAAAGCCAACCTTCCTCCCAGCTGGTGACTACTTCTCTTCCTCCATTCTGGCTAGATCTAACTTG…
	Candida tropicalis	C5MEI7	MDIVLEICDYFLFDKVYSKVFPKNGAAHEFVKNSPIIQSLSNIQLPKAEILDSFSTNSTILSSSSTSNFSLANVNPANIPNYLLTKIANYQDKSEIYGLAPTFLPAGDYFDSSFLARSNIFREFLSLFIVTTIFGWVLYFLVATLSYMFVFDRNIFNHPRYLKNQMSLEIGLATRAIPVMVLLTCPFFMMELHGFSFLYYNIDESTGGYKALLWQFPKFILFTDCGIYFLHRWLHWPSVYKALHKPHHKWIVCTPFASHAFHPVDGFFQSLPYHIYPLFFPLHKVLYLFLFTFVNFWTVMIHDGNYWSNDPVVNGTACHTVHHLYFNYNYGQFTTLWDRLGRSYRRPDDSLFVRQQPKEIEKKVWKQQTKEMEEIRGELEGKVDD	ATGGACATTGTTTTAGAAATCTGTGATTACTTTTTGTTTGATAAGGTTTACTCTAAGGTCTTCCCAAAGAACGGTGCTGCTCACGAATTTGTCAAGAACTCTCCAATCATTCAAAGTCTATCCAACATCCAATTGCCTAAAGCTGAAATTTTGGACTCTTTCTCCACCAACTCTACCATCTTGTCTTCATCCTCCACTTCCAATTTCTCTTTGGCCAACGTTAACCCAGCTAACATCCCAAACTACTTGTTGACCAAGATCGCTAACTACCAAGACAAGTCTGAAATATACGGTTTAGCCCCAACATTCTTACCAGCTGGTGACTACTTCGATTCTTCTTTCTTGGCTAGATCCAATATCTTCAGAGAATTCTTGTCCTTATTCATCGTTACTACTATC…
ERG6	Saccharomyces cerevisiae	P25087	MSETELRKRQAQFTRELHGDDIGKKTGLSALMSKNNSAQKEAVQKYLRNWDGRTDKDAEERRLEDYNEATHSYYNVVTDFYEYGWGSSFHFSRFYKGESFAASIARHEHYLAYKAGIQRGDLVLDVGCGVGGPAREIARFTGCNVIGLNNNDYQIAKAKYYAKKYNLSDQMDFVKGDFMKMDFEENTFDKVYAIEATCHAPKLEGVYSEIYKVLKPGGTFAVYEWVMTDKYDENNPEHRKIAYEIELGDGIPKMFHVDVARKALKNCGFEVLVSEDLADNDDEIPWYYPLTGEWKYVQNLANLATFFRTSYLGRQFTTAMVTVMEKLGLAPEGSKEVTAALENAAVGLVAGGKSKLFTPMMLFVARKPENAETPSQTSQEATQ	ATGAGTGAAACAGAATTGAGAAAAAGACAGGCCCAATTCACTAGGGAGTTACATGGTGATGATATTGGTAAAAAGACAGGTTTGAGTGCATTGATGTCGAAGAACAACTCTGCCCAAAAGGAAGCCGTTCAGAAGTACTTGAGAAATTGGGATGGTAGAACCGATAAAGATGCCGAAGAACGTCGTCTTGAGGATTATAATGAAGCCACACATTCCTACTATAACGTCGTTACAGATTTCTATGAATATGGTTGGGGTTCCTCTTTCCATTTCAGCAGATTTTATAAAGGTGAGAGTTTCGCTGCCTCGATAGCAAGACATGAACATTATTTAGCTTACAAGGCTGGTATTCAAAGAGGCGATTTAGTTCTCGACGTTGGTTGTGGTGTTGGGGGCCCA…
	Candida albicans	O74198	MSPVQLAEKNYERDEQFTKALHGESYKKTGLSALIAKSKDAASVAAEGYFKHWDGGISKDDEEKRLNDYSQLTHHYYNLVTDFYEYGWGSSFHFSRYYKGEAFRQATARHEHFLAHKMNLNENMKVLDVGCGVGGPGREITRFTDCEIVGLNNNDYQIERANHYAKKYHLDHKLSYVKGDFMQMDFEPESFDAVYAIEATVHAPVLEGVYSEIYKVLKPGGVFGVYEWVMTDKYDETNEEHRKIAYGIEVGDGIPKMYSRKVAEQALKNVGFEIEYQKDLADVDDEIPWYYPLSGDLKFCQTFGDYLTVFRTSRIGRFITTESVGLMEKIGLAPKGSKQVTHALEDAAVNLVEGGRQKLFTPMMLYVVRKPLEKKD	ATGAGTCCAGTTCAATTGGCTGAAAAGAACTACGAACGTGACGAACAATTCACCAAGGCTTTGCACGGTGAATCTTACAAAAAGACTGGTTTGTCTGCTTTGATTGCTAAGTCCAAGGATGCCGCTTCTGTTGCCGCCGAAGGTTACTTCAAGCACTGGGATGGTGGTATCTCTAAGGACGATGAAGAAAAGAGATTAAACGACTACTCTCAATTGACTCACCACTACTACAACTTGGTCACCGATTTCTACGAATATGGTTGGGGTTCTTCTTTCCACTTCTCTAGATACTATAAAGGTGAAGCTTTCAGACAAGCTACCGCTAGACACGAACATTTCTTGGCTCACAAGATGAACCTAAATGAAAACATGAAGGTTCTCGATGTCGGATGTGGTGTC…
	Candida auris	A0AB36VYM5	MSSTVPLAEKDHARDQEFAKALHGNSYKKTGLGALMSKSKDAADVANNGYFKHWDGGVTEEDEKKRLGDYSQLTSHYYNLVTDFYEYGWGSSFHFSRYYRGEAFRQATARHEHYLAYKMGLTEDMKVLDVGCGVGGPGREICRFTDCTIVGLNNNDYQIERANHYAKKYHLDDKLSYVKGDFMQMDFEPESFDAVYAIEATVHAPVLEGVYSEIYRVLKPGGVFGVYEWVMTDKYDESNEEHRKIAYGIEVGDGIPKMYKRDVAEQALKNVGFEIEYQKDLAAADDEIPWYYPLSGQFKYVQTLGDYFTVFRTSRIGRTVTTELVGLMEKIGLAPKGSKQVTGALEDAAVNLVKGGEQKLFTPMMLYVVRKPKNA	ATGTCTTCCACTGTTCCATTGGCTGAAAAGGATCATGCTAGAGACCAAGAATTCGCTAAGGCTTTGCACGGCAACTCCTACAAGAAGACCGGTCTAGGTGCCCTCATGTCCAAGTCTAAGGATGCTGCCGATGTTGCCAACAACGGTTACTTCAAGCACTGGGATGGTGGTGTCACTGAAGAAGATGAAAAGAAGAGATTGGGTGATTACAGCCAATTGACCTCTCACTACTACAACTTAGTCACCGATTTCTACGAATATGGTTGGGGTTCCTCATTCCACTTCTCCAGATACTATAGAGGTGAAGCTTTCAGACAAGCTACCGCCAGACACGAACATTACTTAGCTTATAAAATGGGTTTGACCGAAGACATGAAGGTTTTGGATGTTGGTTGTGGT…
	Nakaseomyces glabratus	Q6FRZ7	MSESELRQRQAEFTKELHGEGAESRTGLTALLSKNRNAQREAVSKYLRHWDGKTDKEAEDRRLEDYNEATHSYYNVVTDFYEYGWGSSFHFSRFYKGENFQAAMARHEQYLAYMAGIKKGDLVLDVGCGVGGPARTIARFTGCNIIGLNNNDYQIQKAKYYAKKYNLQDHMDFVKGDFMNMEFEPNSFDKVYAIEATCHAPKLEGVYGEIYKVLKPGGTFAVYEWVMTENYDENNEEHRKIAYEIELGDGIPKMFTVDVAKQALKNVGFEVEVSKDLADEDDEIPWYYPLTGEWKYVQSLSDIATFFRTSYFGRKFTNCMVSIMEKVGVAPQGSVEVTAALENAAVGLVEGGRKKLFTPMFLFVAKKPEDAK	ATGTCTGAATCTGAATTAAGACAAAGACAAGCTGAATTCACCAAGGAATTGCACGGTGAAGGTGCTGAATCCCGTACAGGTTTGACTGCTTTGTTGTCAAAGAACAGAAACGCTCAAAGAGAAGCTGTCTCCAAATACTTGAGACATTGGGATGGTAAGACTGACAAGGAGGCTGAAGACAGAAGATTGGAAGATTACAACGAAGCCACTCACTCTTACTACAACGTTGTTACCGACTTCTACGAATACGGTTGGGGTTCCTCCTTCCATTTCTCTAGATTCTATAAGGGTGAAAACTTCCAAGCTGCTATGGCCAGACACGAACAATACCTAGCCTACATGGCTGGAATCAAGAAAGGTGATCTGGTTTTGGATGTCGGTTGTGGTGTCGGTGGTCCA…
	Candida parapsilosis	G8BJ82	MSPVQLAEKNYERDEQFTKALHGESYKKTGLAALISKSKDAASVANEGYFKHWDGGVTKEDETKRLSDYSQLTHHYYNLVTDFYEYGWGSSFHFSRYYKGEAFRQATARHEHYLAYKMNINENMKVLDVGCGVGGPGREITRFTDCEIVGLNNNDYQIERANYYAKKYKLDDKLSYVKGDFMQMDFEPETFDAVYAIEATVHAPVLESVYSEIYKVLKPGGVFGVYEWVMTDKYDETNEEHRKIAYGIEVGDGIPKMYSREVAEQALKNVGFEVEYQKDLADVDDDIPWYYPLAGDLKYCQSLSDLYTVFRTSRLGRLITTEAVGLMEKVGIAPKGSKQVTHALEDAAINLVEGGRQKLFTPMMLYIARKPENAKD	ATGTCTCCAGTTCAATTGGCTGAAAAGAATTACGAAAGAGACGAACAATTTACCAAGGCTTTGCACGGTGAATCCTACAAGAAGACCGGTTTAGCCGCCCTCATCTCTAAGTCCAAAGATGCTGCTTCTGTTGCCAACGAAGGTTACTTCAAGCACTGGGACGGTGGTGTCACAAAGGAAGATGAAACTAAGAGATTGTCAGACTACTCTCAATTGACTCATCACTATTACAACTTAGTCACCGATTTCTACGAATACGGTTGGGGTTCTTCTTTCCACTTCTCCAGATACTACAAGGGTGAAGCTTTCAGACAAGCTACTGCTAGACACGAGCATTACCTAGCTTACAAGATGAACATTAATGAAAACATGAAGGTCTTGGACGTCGGTTGTGGTGTC…
	Candida tropicalis	C5MA84	MSSIQLNEKDFERDQKFTKAMHGDSYKKSGFAALMAKSKDAANVSAESYFKHWDGGVSEEDEKKRLGDYSQLTHHYYNLVTDFYEYGWGSSFHFSRYYKGEAFRQATARHEHFLALKMNINENMKVLDVGCGVGGPGREITRFTDCQIVGLNNNDYQIERANHYAKKYKLDHKLSYVKGDFMQMDFEPESFDAVYAIEATVHAPVLEGVYSEIYKVLKPGGVFGVYEWVMTDKYDETNEEHRKIAYGIEVGDGIPKMYPRKVAEEALKNVGFEIEYEKDLADVDDEIPWYYPLSGNIKYCQTLNDYFTVFRTSRIGRFITTESVGLMERFGLAPKGSKQVTHALEDAAVNLVAGGEQKLFTPMMLFIARKPLDAKE	ATGTCTTCCATCCAATTGAACGAAAAAGATTTCGAACGTGACCAAAAGTTCACCAAGGCTATGCACGGTGACTCCTACAAAAAGTCCGGTTTCGCTGCTTTAATGGCTAAGTCAAAGGACGCCGCTAACGTCTCTGCTGAATCTTACTTCAAGCACTGGGACGGTGGCGTCTCTGAAGAAGATGAAAAGAAGAGATTGGGTGACTACTCTCAATTGACTCATCACTACTACAACTTGGTTACCGACTTCTACGAATACGGTTGGGGTTCTTCTTTCCACTTCTCTCGTTACTATAAGGGTGAAGCTTTCAGACAAGCTACTGCTAGACACGAACATTTCTTGGCTTTGAAGATGAACATCAACGAAAACATGAAGGTCTTGGACGTCGGTTGTGGTGTC…
ERG11	Saccharomyces cerevisiae	P10614	MSATKSIVGEALEYVNIGLSHFLALPLAQRISLIIIIPFIYNIVWQLLYSLRKDRPPLVFYWIPWVGSAVVYGMKPYEFFEECQKKYGDIFSFVLLGRVMTVYLGPKGHEFVFNAKLADVSAEAAYAHLTTPVFGKGVIYDCPNSRLMEQKKFVKGALTKEAFKSYVPLIAEEVYKYFRDSKNFRLNERTTGTIDVMVTQPEMTIFTASRSLLGKEMRAKLDTDFAYLYSDLDKGFTPINFVFPNLPLEHYRKRDHAQKAISGTYMSLIKERRKNNDIQDRDLIDSLMKNSTYKDGVKMTDQEIANLLIGVLMGGQHTSAATSAWILLHLAERPDVQQELYEEQMRVLDGGKKELTYDLLQEMPLLNQTIKETLRMHHPLHSLFRKVMKDMHVPNTSYV…	ATGTCTGCTACCAAGTCAATCGTTGGAGAGGCATTGGAATACGTAAACATTGGTTTAAGTCATTTCTTGGCTTTACCATTGGCCCAAAGAATCTCTTTGATCATAATAATTCCTTTCATTTACAATATTGTATGGCAATTACTATATTCTTTGAGAAAGGACCGTCCACCTCTAGTGTTTTACTGGATTCCATGGGTCGGTAGTGCTGTTGTGTACGGTATGAAGCCATACGAGTTTTTCGAAGAATGTCAAAAGAAATACGGTGATATTTTTTCATTCGTTTTGTTAGGAAGAGTCATGACTGTGTATTTAGGACCAAAGGGTCACGAATTTGTCTTCAACGCTAAGTTGGCAGATGTTTCAGCAGAAGCTGCTTACGCTCATTTGACTACTCCAGTT…
	Candida albicans	P10613	MAIVETVIDGINYFLSLSVTQQISILLGVPFVYNLVWQYLYSLRKDRAPLVFYWIPWFGSAASYGQQPYEFFESCRQKYGDVFSFMLLGKIMTVYLGPKGHEFVFNAKLSDVSAEDAYKHLTTPVFGKGVIYDCPNSRLMEQKKFAKFALTTDSFKRYVPKIREEILNYFVTDESFKLKEKTHGVANVMKTQPEITIFTASRSLFGDEMRRIFDRSFAQLYSDLDKGFTPINFVFPNLPLPHYWRRDAAQKKISATYMKEIKSRRERGDIDPNRDLIDSLLIHSTYKDGVKMTDQEIANLLIGILMGGQHTSASTSAWFLLHLGEKPHLQDVIYQEVVELLKEKGGDLNDLTYEDLQKLPSVNNTIKETLRMHMPLHSIFRKVTNPLRIPETNYIVPKG…	ATGGCCATTGTTGAAACGGTAATAGATGGAATCAACTATTTTTTATCACTGTCTGTAACTCAACAAATTAGTATATTACTAGGGGTCCCGTTTGTGTACAATCTGGTTTGGCAGTATTTATATAGTCTAAGAAAAGATAGAGCACCCCTGGTATTCTATTGGATACCCTGGTTCGGCTCAGCAGCGTCTTATGGTCAACAACCGTATGAATTTTTTGAGTCATGCAGGCAGAAATATGGCGATGTTTTTTCCTTTATGCTTCTTGGGAAAATAATGACTGTGTACCTTGGCCCAAAGGGTCACGAATTTGTCTTCAATGCGAAGTTAAGCGATGTCTCTGCTGAAGATGCATACAAACACTTAACAACTCCGGTATTCGGAAAGGGAGTTATCTACGAT…
	Candida auris	A0A2H1A309	MALKDCIVDVVDRFSALPVPVKLAVLILVPIVYNLVWQFVYSLRKDRAPLVFHWVPWVGSAVVYGMQPYQFFESCREKYGDVFAFVMLGKVMTVYLGPKGHEFVLNAKLADVSAEAAYSHLTTPVFGKGVIYDCPNSRLMEQKKFAKTALTKEAFQRYVPRIQEEVLDYFKACSQFKMNERNNGVANVMKTQPEMTILTASKSLMGDDMRARFDASFAKLYSDLDKGFTPINFVFPHLPLPAYWKRDAAQQKISATYMSLINERRKTGDIVPDRDLIDSLMTNSTYKDGVKMTDQEVANLLIGVLMGGQHTSASTSAWFLLHLAEQPKLQEELYNEVLSVLAEKGGSLKDLAYDDLQKMPLINQTIKETLRLHMPLHSIFRKVMNPLVVPNTKYVVPKG…	ATGGCTTTGAAGGACTGTATTGTTGACGTCGTCGACAGATTTTCCGCCTTGCCAGTTCCCGTTAAGTTAGCTGTCCTTATTTTGGTTCCAATTGTTTACAACTTGGTGTGGCAATTCGTCTACTCCTTACGTAAGGACAGAGCTCCATTAGTCTTCCACTGGGTTCCATGGGTTGGTTCTGCTGTTGTTTACGGTATGCAACCTTACCAATTCTTCGAATCTTGCAGAGAAAAGTACGGTGATGTTTTTGCTTTCGTCATGTTGGGTAAGGTAATGACCGTTTATTTGGGTCCAAAGGGTCACGAATTTGTTTTGAACGCTAAGTTGGCTGATGTCTCCGCTGAAGCCGCTTACTCTCACTTGACCACTCCAGTCTTTGGTAAGGGTGTTATCTACGAC…
	Nakaseomyces glabratus	P50859	MSTENTSLVVELLEYVKLGLSYFQALPLAQRVSIMVALPFVYTITWQLLYSLRKDRPPLVFYWIPWVGSAIPYGTKPYEFFEDCQKKYGDIFSFMLLGRIMTVYLGPKGHEFIFNAKLADVSAEAAYSHLTTPVFGKGVIYDCPNHRLMEQKKFVKGALTKEAFVRYVPLIAEEIYKYFRNSKNFKINENNSGIVDVMVSQPEMTIFTASRSLLGKEMRDKLDTDFAYLYSDLDKGFTPINFVFPNLPLEHYRKRDHAQQAISGTYMSLIKERREKNDIQNRDLIDELMKNSTYKDGTKMTDQEIANLLIGVLMGGQHTSAATSAWCLLHLAERPDVQEELYQEQMRVLNNDTKELTYDDLQNMPLLNQMIKETLRLHHPLHSLFRKVMRDVAIPNTSY…	ATGTCCACAGAAAACACTTCCTTGGTTGTTGAATTGTTGGAATACGTTAAGTTGGGTTTGTCCTACTTCCAAGCTTTGCCATTGGCTCAAAGAGTCAGCATTATGGTTGCTCTACCATTCGTCTACACCATCACCTGGCAATTATTATACTCCTTGAGAAAGGACAGACCACCACTTGTGTTCTACTGGATTCCATGGGTTGGTTCCGCTATCCCTTACGGTACCAAACCATACGAATTCTTCGAAGATTGCCAAAAGAAGTATGGTGACATCTTCTCTTTCATGTTGTTGGGTAGAATCATGACTGTTTACCTAGGTCCAAAGGGTCACGAATTTATTTTCAACGCCAAGTTAGCTGACGTCTCTGCCGAAGCCGCTTACTCTCACTTGACCACCCCA…
	Candida parapsilosis	G8B9T3	MALVDLALHGYNYFMTLSTLQQFGLLVFAPFIYNIIWQLLYSLRKDRVPLVFYWIPWVGSAVSYGQDPYGFFEQCREKYGDLFSFVMLGRVMTVYLGPKGHEFVFNAKLSDVSAEDAYQHLTTPVFGKGVIFDCPNARLMEQKKFAKTALTTDSFRRYVPLIRGEILDYFTKSKVFNMKKQKSGVVDVLQSQPEITIFTASRSLLGEAMRKRFDASFAQLYADLDKGFTPINFVFPHLPLPHYWKRDAAQQKISETYMTEIARRRETGDIDENRDLIDSLLVNSTYKDGVKMTDQEIANLLIGVLMGGQHTSATTSAWFLLHLAEKPQLQDELYQEVLNALSGKGGNLDDLSYEDLQQMPLVNNTIKETLRLHMPLHSIFRKVVSPLVVPNTKYIVPRG…	ATGGCACTGGTCGACTTGGCCTTGCACGGTTACAACTACTTCATGACTTTGAGCACCTTGCAACAATTCGGTTTGTTAGTCTTTGCTCCATTCATCTACAATATCATCTGGCAATTGTTATACTCTCTCAGAAAGGACCGTGTCCCATTAGTTTTCTACTGGATTCCATGGGTTGGTTCCGCTGTCTCATATGGTCAAGACCCATACGGTTTCTTCGAACAATGCAGAGAAAAGTACGGAGACTTGTTCTCTTTCGTTATGTTGGGTAGAGTCATGACCGTTTATTTGGGTCCAAAGGGTCACGAATTCGTTTTCAACGCTAAGTTGTCTGATGTCTCCGCTGAAGATGCTTACCAACACTTAACCACTCCTGTGTTCGGTAAGGGTGTCATTTTCGAC…
	Candida tropicalis	P14263	MAIVDTAIDGINYFLSLSLTQQITILVVFPFIYNIAWQLLYSLRKDRVPMVFYWIPWFGSAASYGMQPYEFFEKCRLKYGDVFSFMLLGKVMTVYLGPKGHEFIYNAKLSDVSAEEAYTHLTTPVFGKGVIYDCPNSRLMEQKKFAKFALTTDSFKTYVPKIREEVLNYFVNDVSFKTKERDHGVASVMKTQPEITIFTASRCLFGDEMRKSFDRSFAQLYADLDKGFTPINFVFPNLPLPHYWRRDAAQRKISAHYMKEIKRRRESGDIDPKRDLIDSLLVNSTYKDGVKMTDQEIANLLIGVLMGGQHTSASTSAWFLLHLAEQPQLQDDLYEELTNLLKEKGGDLNDLTYEDLQKLPLVNNTIKETLRMHMPLHSIFRKVMNPLRVPNTKYVIPKG…	ATGGCTATTGTTGACACTGCTATCGATGGTATCAACTATTTTTTGTCTTTGTCCTTGACCCAACAAATCACCATCTTGGTTGTCTTCCCATTCATCTACAACATCGCTTGGCAATTATTGTACTCTCTAAGAAAAGACAGAGTTCCAATGGTTTTCTACTGGATTCCATGGTTCGGTTCCGCCGCTTCTTACGGTATGCAACCATATGAATTCTTCGAAAAGTGTCGTTTAAAGTACGGTGATGTCTTCTCCTTCATGTTGTTGGGTAAGGTCATGACTGTCTACTTGGGTCCGAAAGGTCACGAATTCATTTACAACGCTAAGTTGTCCGATGTTTCAGCCGAAGAAGCTTACACCCACTTGACCACTCCAGTTTTCGGTAAGGGTGTCATTTACGAC…
CYP51A	Aspergillus fumigatus	Q4WNT5	MVPMLWLTAYMAVAVLTAILLNVVYQLFFRLWNRTEPPMVFHWVPYLGSTISYGIDPYKFFFACREKYGDIFTFILLGQKTTVYLGVQGNEFILNGKLKDVNAEEVYSPLTTPVFGSDVVYDCPNSKLMEQKKFIKYGLTQSALESHVPLIEKEVLDYLRDSPNFQGSSGRVDISAAMAEITIFTAARALQGQEVRSKLTAEFADLYHDLDKGFTPINFMLPWAPLPHNKKRDAAHARMRSIYVDIITQRRLDGEKDSQKSDMIWNLMNCTYKNGQQVPDKEIAHMMITLLMAGQHSSSSISAWIMLRLASQPKVLEELYQEQLANLGPAGPDGSLPPLQYKDLDKLPFHQHVIRETLRIHSSIHSIMRKVKSPLPVPGTPYMIPPGRVLLASPGVTAL…	ATGGTACCTATGCTGTGGCTAACGGCGTATATGGCTGTCGCTGTCTTGACTGCAATCTTATTGAATGTGGTATACCAGTTATTCTTTCGTTTATGGAACCGTACAGAGCCTCCTATGGTGTTTCACTGGGTCCCTTACTTAGGGTCTACTATTAGCTACGGAATCGACCCCTACAAATTCTTCTTCGCCTGCCGTGAAAAGTATGGGGACATATTCACGTTTATTCTACTAGGACAAAAGACCACAGTATACCTTGGAGTACAAGGAAACGAATTCATTCTGAATGGTAAACTAAaagatgtcaatgctgaagagGTCTATTCCCCATTAACTACACCCGTTTTTGGATCCGACGTCGTATACGATTGTCCAAATAGCAAGCTGATGGAGCAAAAAAAG…
CYP51B	Aspergillus fumigatus	E9QY26	MGLIAFILDGICKHCSTQSTWVLVGIGLLSILAVSVIINVLQQLLFKNPHEPPVVFHWFPFIGSTISYGIDPYKFFFDCRAKYGDIFTFILLGKKTTVYLGTKGNDFILNGKLRDVCAEEVYSPLTTPVFGRHVVYDCPNAKLMEQKKFVKYGLTSDALRSYVPLITDEVESFVKNSPAFQGHKGVFDVCKTIAEITIYTASRSLQGKEVRSKFDSTFAELYHNLDMGFAPINFMLPWAPLPHNRKRDAAQRKLTETYMEIIKARRQAGSKKDSEDMVWNLMSCVYKNGTPVPDEEIAHMMIALLMAGQHSSSSTASWIVLRLATRPDIMEELYQEQIRVLGSDLPPLTYDNLQKLDLHAKVIKETLRLHAPIHSIIRAVKNPMAVDGTSYVIPTSHNV…	ATGGGATTGATTGCTTTCATTTTGGATGGTATCTGTAAGCACTGTTCCACTCAATCTACCTGGGTTTTGGTTGGTATAGGTTTGTTGTCTATCCTAGCTGTTTCTGTCATCATTAACGTTTTACAACAATTATTGTTCAAGAACCCACACGAACCACCAGTTGTCTTCCACTGGTTCCCATTCATTGGTTCCACTATCTCTTACGGTATTGACCCATACAAGTTCTTCTTTGACTGTCGTGCCAAGTACGGCGACATTTTCACTTTCATTTTGTTGGGTAAAAAGACTACCGTCTATTTAGGCACAAAGGGTAACGATTTCATCTTGAACGGTAAATTGAGAGATGTTTGTGCTGAAGAAGTCTACTCCCCATTGACCACTCCAGTCTTTGGTCGTCAT…
