## Supplementary material for "A heterologous expression system allows rapid testing and discovery of resistance-conferring mutations from multiple pathogenic fungi": Table S3

### Sheet: Sheet1
Saccharomyces cerevisiae strains
Name	Source
TetOpr-ERG11	Bédard et al. 2024
erg3Δ::HPHNT1	This study
erg6Δ::HPHNT1	This study
TetOpr-ERG3	This study
TetOpr-ERG6	This study
TetOpr-ERG11_PDC1-yeGFP	This study
TetOpr-ERG11_PDC1-mCherry	This study
Plasmids
Name	Source
pRS315	Sikorski and Hieter 1989
pRS31N	Hénault et al. 2024
pRS315-ScERG3	This study
pRS315-CalERG3	This study
pRS315-CauERG3	This study
pRS315-NgERG3	This study
pRS315-CpERG3	This study
pRS315-CtERG3	This study
pRS315-ScERG6	This study
pRS315-CalERG6	This study
pRS315-CauERG6	This study
pRS315-NgERG6	This study
pRS315-CpERG6	This study
pRS315-CtERG6	This study
pRS31N-ScERG11	Bédard et al. 2024
pRS31N-CalERG11	Bédard et al. 2024
pRS31N-CauERG11	This study
pRS31N-NgERG11	This study
pRS31N-CpERG11	This study
pRS31N-CtERG11	This study
pRS31N-AfCYP51A	This study
pRS31N-AfCYP51B	This study
pRS31N-CalERG11 with KanMX	This study
pRS31N-CalERG11 with an Nde1 site in F4	This study
Primers
Description	Source	Sequence
Oligo forward to clone Erg6 with 1000bp upstream and 200bp downstream in pRS31 series	This study	gtaatacgactcactatagggcgaattggagctccaccgcTGCTCGCTATCCTCGCCATC
Oligo reverse to clone Erg6 with 1000bp upstream and 200bp downstream in pRS31 series	This study	aagctcggaattaaccctcactaaagggaacaaaagctggTGGTCGTTTGCCACGACATG
Oligo forward to clone Erg3 with 1000bp upstream and 200bp downstream in pRS31 series	This study	gtaatacgactcactatagggcgaattggagctccaccgccaccatcgtcgtcctcctgt
Oligo reverse to clone Erg3 with 1000bp upstream and 200bp downstream in pRS31 series	This study	aagctcggaattaaccctcactaaagggaacaaaagctggAATAGGAAAAAGAGCCATTA
Oligo forward to delete Erg6 with the HPHNT1 cassette	This study	AAAAACAAGAATAAAATAATAATATAGTAGGCAGCATAAGCGTACGCTGCAGGTCGAC
Oligo reverse to delete Erg6 with the HPHNT1 cassette	This study	ATATCGTGCGCTTTATTTGAATCTTATTGATCTAGTGAATATCGATGAATTCGAGCTCG
Oligo forward to delete Erg3 with the HPHNT1 cassette	This study	AAAAAAGATAATAAGAAAAATATTCGTCTAGATTTGAGATCGTACGCTGCAGGTCGAC
Oligo reverse to delete Erg3 with the HPHNT1 cassette	This study	GAAAGAAAGAAAAAAGATGAGACAAACAAGGCAACCGTATATCGATGAATTCGAGCTCG
Oligo forward to change promotor of Erg6 with repressible TetO7 promoter	This study	AAAAACAAGAATAAAATAATAATATAGTAGGCAGCATAAGCAGTATAGCGACCAGCATTC
Oligo reverse to change promotor of Erg6 with repressible TetO7 promoter	This study	TGAATTGGGCCTGTCTTTTTCTCAATTCTGTTTCACTCATCATGGATCCCCCGAATTGATC
Oligo forward to change promotor of Erg3 with repressible TetO7 promoter	This study	AAAAAAGATAATAAGAAAAATATTCGTCTAGATTTGAGATCAGTATAGCGACCAGCATTC
Oligo reverse to change promotor of Erg3 with repressible TetO7 promoter	This study	CTAAGACATAATGGTCAGCGACTTCTAAGACCAAATCCATCATGGATCCCCCGAATTGATC
Forward oligo to amplify 5' juction of ERG6	This study	GCGAAGATTGGTGAGAAACC
Forward oligo to amplify 5' juction of ERG3	This study	AAGAGGTTCAGCAGCGATCG
Reverse oligo to amplify 5' juction of ERG6	This study	GTTATAGTAGGAATGTGTGG
Reverse oligo to amplify 5' juction of ERG3	This study	GAACGAGGCAATAGCGATGC
Forward oligo to amplify 3' juction of ERG6	This study	AACTGGTGAGTGGAAGTACG
Forward oligo to amplify 3' juction of ERG3	This study	GATTCTGCCATTACACAAGG
Reverse oligo to amplify 3' juction of ERG6	This study	AAATTGTGGGGTAGTAAAGG
Reverse oligo to amplify 3' juction of ERG3	This study	TAGCGCATATTGCACTAACG
Forward primer to amplify the insert of CalERG3 for gibson cloning into pRS based plasmid	This study	TATTCGTCTAGATTTGAGATatggacatcgtcttggaaat
Reverse primer to amplify the insert of CalERG3 for gibson cloning into pRS based plasmid	This study	GACAAACAAGGCAACCGTATtcattgttcaacgtattctc
Forward primer to amplify the backbone of pRS based plasmid for insertion of CalERG3	This study	gagaatacgttgaacaatgaATACGGTTGCCTTGTTTGTC
Reverse primer to amplify the backbone of pRS based plasmid for insertion of CalERG3	This study	atttccaagacgatgtccatATCTCAAATCTAGACGAATA
Forward primer to amplify the insert of CalERG6 for gibson cloning into pRS based plasmid	This study	AATATAGTAGGCAGCATAAGatgagtccagttcaattggc
Reverse primer to amplify the insert of CalERG6 for gibson cloning into pRS based plasmid	This study	ATCTTATTGATCTAGTGAATtcaatccttcttttccaatg
Forward primer to amplify the backbone of pRS based plasmid for insertion of CalERG6	This study	cattggaaaagaaggattgaATTCACTAGATCAATAAGAT
Reverse primer to amplify the backbone of pRS based plasmid for insertion of CalERG6	This study	gccaattgaactggactcatCTTATGCTGCCTACTATATT
Forward primer to amplify the insert of CauERG3 for gibson cloning into pRS based plasmid	This study	TATTCGTCTAGATTTGAGATatggacattgttttggaaat
Reverse primer to amplify the insert of CauERG3 for gibson cloning into pRS based plasmid	This study	AGACAAACAAGGCAACCGTATtcagttaccgtattcacggt
Forward primer to amplify the backbone of pRS based plasmid for insertion of CauERG3	This study	accgtgaatacggtaactgaATACGGTTGCCTTGTTTGTCT
Reverse primer to amplify the backbone of pRS based plasmid for insertion of CauERG3	This study	atttccaaaacaatgtccatATCTCAAATCTAGACGAATA
Forward primer to amplify the insert of CauERG6 for gibson cloning into pRS based plasmid	This study	AATATAGTAGGCAGCATAAGatgtcttccactgttccatt
Reverse primer to amplify the insert of CauERG6 for gibson cloning into pRS based plasmid	This study	ATCTTATTGATCTAGTGAATtcaagcgttctttggctttc
Forward primer to amplify the backbone of pRS based plasmid for insertion of CauERG6	This study	gaaagccaaagaacgcttgaATTCACTAGATCAATAAGAT
Reverse primer to amplify the backbone of pRS based plasmid for insertion of CauERG6	This study	aatggaacagtggaagacatCTTATGCTGCCTACTATATT
Oligo to amplify 5' junction of CalERG3	This study	tggacagcaccatctttggg
Oligo to amplify 3' junction of CalERG3	This study	aggtgaagtcgaaggcaagg
Oligo to amplify 5' junction of CalERG6	This study	aagccttggtgaattgttcg
Oligo to amplify 3' junction of CalERG6	This study	gtcaatctggttgaaggtgg
Oligo to amplify 5' junction of CauERG3	This study	ccttgagcaggagcagtagc
Oligo to amplify 3' junction of CauERG3	This study	atcagaggtgaattggaagg
Oligo to amplify 5' junction of CauERG6	This study	cttggtctctagcatgatcc
Oligo to amplify 3' junction of CauERG6	This study	gctgttaacttggttaaggg
Forward primer to amplify the insert of NgERG3 for gibson cloning into pRS based plasmid	This study	TATTCGTCTAGATTTGAGATatggatttggtcttggaaac
Reverse primer to amplify the insert of NgERG3 for gibson cloning into pRS based plasmid	This study	GACAAACAAGGCAACCGTATtcaattagtctttttcttatcag
Forward primer to amplify the backbone of pRS based plasmid for insertion of NgERG3	This study	ctgataagaaaaagactaattgaATACGGTTGCCTTGTTTGTC
Reverse primer to amplify the backbone of pRS based plasmid for insertion of NgERG3	This study	gtttccaagaccaaatccatATCTCAAATCTAGACGAATA
Forward primer to amplify the insert of NgERG6 for gibson cloning into pRS based plasmid	This study	AATATAGTAGGCAGCATAAGatgtctgaatctgaattaag
Reverse primer to amplify the insert of NgERG6 for gibson cloning into pRS based plasmid	This study	ATCTTATTGATCTAGTGAATtcacttagcgtcttctggtt
Forward primer to amplify the backbone of pRS based plasmid for insertion of NgERG6	This study	aaccagaagacgctaagtgaATTCACTAGATCAATAAGAT
Reverse primer to amplify the backbone of pRS based plasmid for insertion of NgERG6	This study	cttaattcagattcagacatCTTATGCTGCCTACTATATT
Forward primer to amplify the insert of CpERG3 for gibson cloning into pRS based plasmid	This study	TATTCGTCTAGATTTGAGATatggacatcgttttggaagt
Reverse primer to amplify the insert of CpERG3 for gibson cloning into pRS based plasmid	This study	GACAAACAAGGCAACCGTATtcaggattcttcagcgtatt
Forward primer to amplify the backbone of pRS based plasmid for insertion of CpERG3	This study	aatacgctgaagaatcctgaATACGGTTGCCTTGTTTGTC
Reverse primer to amplify the backbone of pRS based plasmid for insertion of CpERG3	This study	acttccaaaacgatgtccatATCTCAAATCTAGACGAATA
Forward primer to amplify the insert of CpERG6 for gibson cloning into pRS based plasmid	This study	AATATAGTAGGCAGCATAAGatgtctccagttcaattggc
Reverse primer to amplify the insert of CpERG6 for gibson cloning into pRS based plasmid	This study	ATCTTATTGATCTAGTGAATtcagtccttggcgttttcag
Forward primer to amplify the backbone of pRS based plasmid for insertion of CpERG6	This study	ctgaaaacgccaaggactgaATTCACTAGATCAATAAGAT
Reverse primer to amplify the backbone of pRS based plasmid for insertion of CpERG6	This study	gccaattgaactggagacatCTTATGCTGCCTACTATATT
Forward primer to amplify the insert of CtERG3 for gibson cloning into pRS based plasmid	This study	TATTCGTCTAGATTTGAGATatggacattgttttagaaatctg
Reverse primer to amplify the insert of CtERG3 for gibson cloning into pRS based plasmid	This study	GACAAACAAGGCAACCGTATtcattcttcggaaacgtattc
Forward primer to amplify the backbone of pRS based plasmid for insertion of CtERG3	This study	gaatacgtttccgaagaatgaATACGGTTGCCTTGTTTGTC
Reverse primer to amplify the backbone of pRS based plasmid for insertion of CtERG3	This study	cagatttctaaaacaatgtccatATCTCAAATCTAGACGAATA
Forward primer to amplify the insert of CtERG6 for gibson cloning into pRS based plasmid	This study	AATATAGTAGGCAGCATAAGatgtcttccatccaattgaacg
Reverse primer to amplify the insert of CtERG6 for gibson cloning into pRS based plasmid	This study	ATCTTATTGATCTAGTGAATtcattccttggcatctaatggc
Forward primer to amplify the backbone of pRS based plasmid for insertion of CtERG6	This study	gccattagatgccaaggaatgaATTCACTAGATCAATAAGAT
Reverse primer to amplify the backbone of pRS based plasmid for insertion of CtERG6	This study	cgttcaattggatggaagacatCTTATGCTGCCTACTATATT
Oligo to amplify 5' junction of NgERG3	This study	tcaaggacaaagcattgacc
Oligo to amplify 3' junction of NgERG3	This study	tgaaaccgctgcttacatcc
Oligo to amplify 5' junction of NgERG6	This study	gattcagcaccttcaccg
Oligo to amplify 3' junction of NgERG6	This study	tctatcatggaaaaggtcgg
Oligo to amplify 5' junction of CpERG3	This study	tggtcgaccttaccaccc
Oligo to amplify 3' junction of CpERG3	This study	tcaatttaccactttgtggg
Oligo to amplify 5' junction of CpERG6	This study	gattcaccgtgcaaagcc
Oligo to amplify 3' junction of CpERG6	This study	aacttggttgaaggtggc
Oligo to amplify 5' junction of CtERG3	This study	ccgttctttgggaagacc
Oligo to amplify 3' junction of CtERG3	This study	ctctatgggatcgtctcgg
Oligo to amplify 5' junction of CtERG6	This study	gagtcaccgtgcatagcc
Oligo to amplify 3' junction of CtERG6	This study	aagcaagttactcacgcc
Forward primer to amplify the insert of CaurERG11 with homology to S. cerevisiae ERG11 native promoter	This study	aacaaacgagtaatacaaggATGGCTTTGAAGGACTGTAT
Forward primer to amplify the insert of NglaERG11 with homology to S. cerevisiae ERG11 native promoter	This study	aacaaacgagtaatacaaggATGTCCACAGAAAACACTTC
Forward primer to amplify the insert of CparERG11 with homology to S. cerevisiae ERG11 native promoter	This study	aacaaacgagtaatacaaggATGGCACTGGTCGACTTGGC
Forward primer to amplify the insert of CtroERG11 with homology to S. cerevisiae ERG11 native promoter	This study	aacaaacgagtaatacaaggATGGCTATTGTTGACACTGC
Forward primer to amplify the insert of AfumCYP51A with homology to S. cerevisiae ERG11 native promoter	This study	CAGAACAAACGAGTAATACAAGGATGGTACCTATGCTGTGGCT
Forward primer to amplify the insert of AfumCYP51B with homology to S. cerevisiae ERG11 native promoter	This study	aacaaacgagtaatacaaggATGGGATTGATTGCTTTCATTTTGG
Reverse primer to amplify the insert of CaurERG11 with homology to S. cerevisiae ERG11 native promoter	This study	ctgttttttttttttttctcagttacaaaccTCAATAAACACAAGTTTCTC
Reverse primer to amplify the insert of NglaERG11 with homology to S. cerevisiae ERG11 native promoter	This study	ctgttttttttttttttctcagttacaaaccTCAGTACTTTTGTTCTGGGT
Reverse primer to amplify the insert of CparERG11 with homology to S. cerevisiae ERG11 native promoter	This study	ctgttttttttttttttctcagttacaaaccTCAGATGACACAAGTGTCTC
Reverse primer to amplify the insert of CtroERG11 with homology to S. cerevisiae ERG11 native promoter	This study	ctgttttttttttttttctcagttacaaaccTCAAACCATACAAGTGTCAC
Reverse primer to amplify the insert of AfumCYP51A with homology to S. cerevisiae ERG11 native promoter	This study	CTGTTTTTTTTTTTTTTCTCAGTTACAAACCTCATTTAGAGGTATTCTTGC
Reverse primer to amplify the insert of AfumCYP51B with homology to S. cerevisiae ERG11 native promoter	This study	ctgttttttttttttttctcagttacaaaccTCAAGCCTTCGTGGCGGAC
Forward primer to amplify the pRS31N backbone for insertion of ERG11 orthologs	Bédard et al. 2024	GGTTTGTAACTGAGAAAAAAAAAAAAAACAG
Reverse primer to amplify the pRS31N backbone for insertion of ERG11 orthologs	Bédard et al. 2024	CCTTGTATTACTCGTTTGTTCTG
Forward primer to revert CparERG11 Y132F (azole resistant) to Y132 (azole sensitive)	This study	GTTCGGTAAGGGTGTCATTtacGACTGTCCAAACGCCAGA
Reverse primer to revert CparERG11 Y132F (azole resistant) to Y132 (azole sensitive)	This study	TCTGGCGTTTGGACAGTCgtaAATGACACCCTTACCGAAC
Forward primer to revert ScERG11 Y227H to wild-type	This study	attggataccgattttgcttacttgtacagtgatttggat
Reverse primer to revert ScERG11 Y227H to wild-type	This study	atccaaatcactgtacaagtaagcaaaatcggtatccaat
Forward primer to make mutation G67R in ScerERG3, based on template mutation Cpar G111R	This study	AAGAATGTAGAAGGTTCTACagaCAGGTGCCATTCCTGTTTGA
Forward primer to make mutation G93R in CalbERG3, based on template mutation Cpar G111R	This study	AAGATAAGTCTGAAATTTACagaTTGGCTCCAAAGTTTTTCCC
Forward primer to make mutation G71R in CaurERG3, based on template mutation Cpar G111R	This study	AAAGAAAGGATGAAGTCTACagaCACTTCCCACAATTCTTTGA
Forward primer to make mutation G68R in NglaERG3, based on template mutation Cpar G111R	This study	GAGTTAACAAAGATGTCTATagaTTGACCCCTTTCTTGTTCGA
Forward primer to make mutation G111R in CparERG3, based on template mutation Cpar G111R	This study	AAAACAAGTCTGAAATATACagaCTAAAGCCAACCTTCCTCCC
Forward primer to make mutation G98R in CtroERG3, based on template mutation Cpar G111R	This study	AAGACAAGTCTGAAATATACagaTTAGCCCCAACATTCTTACC
Forward primer to make mutation G448S in AfumCYP51A, based on template mutation AfumCYP51A G448S	This study	CCAGTCCTTATCTGCCGTTCtctGCCGGCAGACATAGGTGTAT
Forward primer to make mutation G457S in AfumCYP51B, based on template mutation AfumCYP51A G448S	This study	ACTCTCCATACTTGCCATTTtctGCTGGTAGACACAGATGTAT
Reverse primer to make mutation G448S in AfumCYP51A, based on template mutation AfumCYP51A G448S	This study	ATACACCTATGTCTGCCGGCagaGAACGGCAGATAAGGACTGG
Reverse primer to make mutation G457S in AfumCYP51B, based on template mutation AfumCYP51A G448S	This study	ATACATCTGTGTCTACCAGCagaAAATGGCAAGTATGGAGAGT
Reverse primer to make mutation G67R in ScerERG3, based on template mutation Cpar G111R	This study	TCAAACAGGAATGGCACCTGtctGTAGAACCTTCTACATTCTT
Reverse primer to make mutation G93R in CalbERG3, based on template mutation Cpar G111R	This study	GGGAAAAACTTTGGAGCCAAtctGTAAATTTCAGACTTATCTT
Reverse primer to make mutation G71R in CaurERG3, based on template mutation Cpar G111R	This study	TCAAAGAATTGTGGGAAGTGtctGTAGACTTCATCCTTTCTTT
Reverse primer to make mutation G68R in NglaERG3, based on template mutation Cpar G111R	This study	TCGAACAAGAAAGGGGTCAAtctATAGACATCTTTGTTAACTC
Reverse primer to make mutation G111R in CparERG3, based on template mutation Cpar G111R	This study	GGGAGGAAGGTTGGCTTTAGtctGTATATTTCAGACTTGTTTT
Reverse primer to make mutation G98R in CtroERG3, based on template mutation Cpar G111R	This study	GGTAAGAATGTTGGGGCTAAtctGTATATTTCAGACTTGTCTT
Forward primer to make mutation G127R in ScerERG6, based on template mutation Scer G127R	This study	GCGATTTAGTTCTCGACGTTagaTGTGGTGTTGGGGGCCCAGC
Forward primer to make mutation G130R in CalbERG6, based on template mutation Scer G127R	This study	ACATGAAGGTTCTCGATGTCagaTGTGGTGTCGGTGGTCCAGG
Forward primer to make mutation G131R in CaurERG6, based on template mutation Scer G127R	This study	ACATGAAGGTTTTGGATGTTagaTGTGGTGTGGGTGGTCCAGG
Forward primer to make mutation G127R in NglaERG6, based on template mutation Scer G127R	This study	GTGATCTGGTTTTGGATGTCagaTGTGGTGTCGGTGGTCCAGC
Forward primer to make mutation G130R in CparERG6, based on template mutation Scer G127R	This study	ACATGAAGGTCTTGGACGTCagaTGTGGTGTCGGTGGTCCAGG
Forward primer to make mutation G130R in CtroERG6, based on template mutation Scer G127R	This study	ACATGAAGGTCTTGGACGTCagaTGTGGTGTCGGTGGTCCAGG
Reverse primer to make mutation G127R in ScerERG6, based on template mutation Scer G127R	This study	GCTGGGCCCCCAACACCACAtctAACGTCGAGAACTAAATCGC
Reverse primer to make mutation G130R in CalbERG6, based on template mutation Scer G127R	This study	CCTGGACCACCGACACCACAtctGACATCGAGAACCTTCATGT
Reverse primer to make mutation G131R in CaurERG6, based on template mutation Scer G127R	This study	CCTGGACCACCCACACCACAtctAACATCCAAAACCTTCATGT
Reverse primer to make mutation G127R in NglaERG6, based on template mutation Scer G127R	This study	GCTGGACCACCGACACCACAtctGACATCCAAAACCAGATCAC
Reverse primer to make mutation G130R in CparERG6, based on template mutation Scer G127R	This study	CCTGGACCACCGACACCACAtctGACGTCCAAGACCTTCATGT
Reverse primer to make mutation G130R in CtroERG6, based on template mutation Scer G127R	This study	CCTGGACCACCGACACCACAtctGACGTCCAAGACCTTCATGT
Forward primer to make mutation K151R in ScerERG11, based on template mutation Calb K143R	This study	ATTCTAGATTGATGGAGCAAagaAAGTTTGTTAAGGGTGCTCT
Forward primer to make mutation K143R in CalbERG11, based on template mutation Calb K143R	This study	ACAGTCGTCTGATGGAGCAGagaAAGTTTGCTAAATTCGCGCT
Forward primer to make mutation K143R in CaurERG11, based on template mutation Calb K143R	This study	ATAGCCGTTTAATGGAACAAagaAAGTTCGCCAAGACCGCTTT
Forward primer to make mutation K152R in NglaERG11, based on template mutation Calb K143R	This study	ATCATCGTTTGATGGAACAAagaAAGTTCGTTAAGGGTGCTTT
Forward primer to make mutation K143R in CparERG11, based on template mutation Calb K143R	This study	ACGCCAGATTGATGGAACAAagaAAGTTCGCCAAGACTGCTTT
Forward primer to make mutation K143R in CtroERG11, based on template mutation Calb K143R	This study	ACTCTAGATTGATGGAACAAagaAAGTTTGCCAAGTTCGCTTT
Forward primer to make mutation K132R in AfumCYP51A, based on template mutation Calb K143R	This study	ATAGCAAGCTGATGGAGCAAagaAAGTTTATAAAGTATGGTTT
Forward primer to make mutation K147R in AfumCYP51B, based on template mutation Calb K143R	This study	ACGCTAAATTGATGGAACAAagaAAGTTTGTCAAGTATGGTCT
Reverse primer to make mutation K151R in ScerERG11, based on template mutation Calb K143R	This study	AGAGCACCCTTAACAAACTTtctTTGCTCCATCAATCTAGAAT
Reverse primer to make mutation K143R in CalbERG11, based on template mutation Calb K143R	This study	AGCGCGAATTTAGCAAACTTtctCTGCTCCATCAGACGACTGT
Reverse primer to make mutation K143R in CaurERG11, based on template mutation Calb K143R	This study	AAAGCGGTCTTGGCGAACTTtctTTGTTCCATTAAACGGCTAT
Reverse primer to make mutation K152R in NglaERG11, based on template mutation Calb K143R	This study	AAAGCACCCTTAACGAACTTtctTTGTTCCATCAAACGATGAT
Reverse primer to make mutation K143R in CparERG11, based on template mutation Calb K143R	This study	AAAGCAGTCTTGGCGAACTTtctTTGTTCCATCAATCTGGCGT
Reverse primer to make mutation K143R in CtroERG11, based on template mutation Calb K143R	This study	AAAGCGAACTTGGCAAACTTtctTTGTTCCATCAATCTAGAGT
Reverse primer to make mutation K132R in AfumCYP51A, based on template mutation Calb K143R	This study	AAACCATACTTTATAAACTTtctTTGCTCCATCAGCTTGCTAT
Reverse primer to make mutation K147R in AfumCYP51B, based on template mutation Calb K143R	This study	AGACCATACTTGACAAACTTtctTTGTTCCATCAATTTAGCGT
Forward sequencing primer to detect mutations in the second half of ScerERG3. Use with ERG3 common reverse sequencing primer ERG3	This study	TGTTATGGAATTGAACGGCC
Forward sequencing primer to detect mutations in the second half of CalbERG3. Use with ERG3 common reverse sequencing primer ERG3	This study	aattaagagagctaccaccg
Forward sequencing primer to detect mutations in the second half of CaurERG3. Use with ERG3 common reverse sequencing primer ERG3	This study	ctggtggttggaaggccg
Forward sequencing primer to detect mutations in the second half of NglaERG3. Use with ERG3 common reverse sequencing primer ERG3	This study	atactacgatgttgactggg
Forward sequencing primer to detect mutations in the second half of CparERG3. Use with ERG3 common reverse sequencing primer ERG3	This study	agacgtattttcaaccaccc
Forward sequencing primer to detect mutations in the second half of CtroERG3. Use with ERG3 common reverse sequencing primer ERG3	This study	gtcattggagatcggtttgg
Reverse sequencing primer to detect mutations in the first half of ScerERG3. Use with ERG3 common forward sequencing primer ERG3	This study	GCGCTAAATACACACCGC
Reverse sequencing primer to detect mutations in the first half of CalbERG3. Use with ERG3 common forward sequencing primer ERG3	This study	gaaagagtaaccgttcaattcc
Reverse sequencing primer to detect mutations in the first half of CaurERG3. Use with ERG3 common forward sequencing primer ERG3	This study	gccagtgtaaccatctgtgg
Reverse sequencing primer to detect mutations in the first half of NglaERG3. Use with ERG3 common forward sequencing primer ERG3	This study	ccaagtaaataccacagtcgg
Reverse sequencing primer to detect mutations in the first half of CparERG3. Use with ERG3 common forward sequencing primer ERG3	This study	atgggttggtcaaggcaacc
Reverse sequencing primer to detect mutations in the first half of CtroERG3. Use with ERG3 common forward sequencing primer ERG3	This study	aagagaaaccgtgcaattcc
Forward sequencing primer to detect mutations in the second half of ScerERG6. Use with ERG6 common reverse sequencing primer	This study	TTTCGAAGAAAACACTTTCG
Forward sequencing primer to detect mutations in the second half of CalbERG6. Use with ERG6 common reverse sequencing primer	This study	tatcatacgtcaagggtgac
Forward sequencing primer to detect mutations in the second half of CaurERG6. Use with ERG6 common reverse sequencing primer	This study	gaaagagcaaaccactacgc
Forward sequencing primer to detect mutations in the second half of NglaERG6. Use with ERG6 common reverse sequencing primer	This study	taacttgcaagaccacatgg
Forward sequencing primer to detect mutations in the second half of CparERG6. Use with ERG6 common reverse sequencing primer	This study	tttgaacaacaacgactacc
Forward sequencing primer to detect mutations in the second half of CtroERG6. Use with ERG6 common reverse sequencing primer	This study	aatacaagttggaccacaag
Reverse sequencing primer to detect mutations in the first half of ScerERG6. Use with ERG6 common forward sequencing primer	This study	CAAAACCTTGTAGATTTCGC
Reverse sequencing primer to detect mutations in the first half of CalbERG6. Use with ERG6 common forward sequencing primer	This study	acagtggcttcaatagcg
Reverse sequencing primer to detect mutations in the first half of CaurERG6. Use with ERG6 common forward sequencing primer	This study	tggttcaaagtccatttgca
Reverse sequencing primer to detect mutations in the first half of NglaERG6. Use with ERG6 common forward sequencing primer	This study	tagcttcaatggcgtaaacc
Reverse sequencing primer to detect mutations in the first half of CparERG6. Use with ERG6 common forward sequencing primer	This study	caatagcataaacggcatcg
Reverse sequencing primer to detect mutations in the first half of CtroERG6. Use with ERG6 common forward sequencing primer	This study	cttcgatagcgtagacagc
Forward sequencing primer to detect mutations in the second half of ScerERG11. Use with ERG11 common reverse sequencing primer	This study	gagagatcacgctcaaaagg
Forward sequencing primer to detect mutations in the second half of CalbERG11. Use with ERG11 common reverse sequencing primer	This study	GAAAGGGGTGACATTGACCC
Forward sequencing primer to detect mutations in the second half of CaurERG11. Use with ERG11 common reverse sequencing primer	This study	AGATCTCAGCTACTTACATG
Forward sequencing primer to detect mutations in the second half of NglaERG11. Use with ERG11 common reverse sequencing primer	This study	GCTCAACAAGCCATCTCC
Forward sequencing primer to detect mutations in the second half of CparERG11. Use with ERG11 common reverse sequencing primer	This study	AGAAACTGGTGATATTGACG
Forward sequencing primer to detect mutations in the second half of CtroERG11. Use with ERG11 common reverse sequencing primer	This study	TCAAAGAAAGATTTCTGCCC
Forward sequencing primer to detect mutations in the second half of AfumCYP51A. Use with ERG11 common reverse sequencing primer	This study	TAGACTGGATGGAGAGAAGG
Forward sequencing primer to detect mutations in the second half of AfumCYP51B. Use with ERG11 common reverse sequencing primer	This study	GACGCTGCTCAAAGAAAG
Reverse sequencing primer to detect mutations in the first half of ScerERG11. Use with ERG11 common forward sequencing primer	This study	cagtcatcttcacaccatcc
Reverse sequencing primer to detect mutations in the first half of CalbERG11. Use with ERG11 common forward sequencing primer	This study	TTGCAATCTCCTGGTCGG
Reverse sequencing primer to detect mutations in the first half of CaurERG11. Use with ERG11 common forward sequencing primer	This study	ATCCTTGTAAGTAGAGTTGG
Reverse sequencing primer to detect mutations in the first half of NglaERG11. Use with ERG11 common forward sequencing primer	This study	CGATCAAATCTCTGTTTTGG
Reverse sequencing primer to detect mutations in the first half of CparERG11. Use with ERG11 common forward sequencing primer	This study	TGGTCTGTCATCTTGACACC
Reverse sequencing primer to detect mutations in the first half of CtroERG11. Use with ERG11 common forward sequencing primer	This study	caatcaaATCTCTCTTTGGG
Reverse sequencing primer to detect mutations in the first half of AfumCYP51A. Use with ERG11 common forward sequencing primer	This study	CTTTATCGGGAACTTGTTGG
Reverse sequencing primer to detect mutations in the first half of AfumCYP51B. Use with ERG11 common forward sequencing primer	This study	CTTCGGAGTCCTTCTTGC
Common Forward sequencing primer to detect mutations in ERG3 orthologs	This study	AGAGGAGGTCAGTTTGTTGC												Common Forward sequencing primer to detect mutations in ERG3 orthologs
Common Reverse sequencing primer to detect mutations in ERG3 orthologs	This study	TGAGACAAACAAGGCAACCG												Common Reverse sequencing primer to detect mutations in ERG3 orthologs
Common Forward sequencing primer to detect mutations in ERG6 orthologs	This study	TCCCTTATCTGTTTTACTTTCG												Common Forward sequencing primer to detect mutations in ERG6 orthologs
Common Reverse sequencing primer to detect mutations in ERG6 orthologs	This study	GCGCACGATATATACCTATTT												Common Reverse sequencing primer to detect mutations in ERG6 orthologs
Common Forward sequencing primer to detect mutations in ERG11 orthologs	This study	gcaggcttgaatagaaacag												Common Forward sequencing primer to detect mutations in ERG311 orthologs
Common Reverse sequencing primer to detect mutations in ERG11 orthologs	This study	Gaagttgtacattcacgtgg												Common Reverse sequencing primer to detect mutations in ERG311 orthologs
Forward primer for amplification of KAN marker to switch AMP in pRS31N	This study	gagtaaacttggtctgacagTTAGAAAAACTCATCGAGCATCAAATG
Reverse primer for amplification of KAN marker to switch AMP in pRS31N	This study	gcttcaataatattgaaaaaggaagagtATGAGCCATATTCAACGGGAAAC
Forward primer for amplification of pRS31N without AMP marker	This study	actcttcctttttcaatattattgaagc
Reverse primer for amplification of pRS31N without AMP marker	This study	ctgtcagaccaagtttactc
Forward primer to add Nde1 restriction site in pRS31N-CaERG11 fragment 4	This study	CAAAAGGCGTCAGCTCACCATATgTTCCCTTCGGTGGCGG
Reverse primer to add Nde1 restriction site in pRS31N-CaERG11 fragment 4	This study	CCGCCACCGAAGGGAAcATATGGTGAGCTGACGCCTTTTG
Forward primer to amplify pRS31N-CalERG11 for cloning of the random mutagenesis library	This study	tgttttgaggtttgtaactgag
Reverse primer to amplify pRS31N-CalERG11 for cloning of the random mutagenesis library	This study	atcgtgttgttgactgacgg
Forward primer to add Illumina PBS i5 for sequencing of the random mutagenesis library	This study	tcgtcggcagcgtcagatgtgtataagagacagCAAGGAAACGCTAAGGATGC
Reverse primer to add Illumina PBS i7 for sequencing of the random mutagenesis library	This study	gtctcgtgggctcggagatgtgtataagagacagTACATGTCTCTCTTTTCTCCC
Nextera_index_S522: for amplification of Nextera-type tagmented NGS library with insertion of the TTATGCGA sequence as i5 custom index. Used for all 4 libraries for sequencing random mutagenesis libraries after Gibson assembly and voriconazole selection	Illumina	AATGATACGGCGACCACCGAGATCTACACTTATGCGATCGTCGGCAGCGTC
Nextera_index_N724: for amplification of Nextera-type tagmented NGS library with insertion of the CGCTCAGT sequence as i7 custom index. Used for the sequencing of the F4-500 plasmid library	Illumina	CAAGCAGAAGACGGCATACGAGATCGCTCAGTGTCTCGTGGGCTCGG
Nextera_index_N727: for amplification of Nextera-type tagmented NGS library with insertion of the ACTGATCG sequence as i7 custom index. Used for the sequencing of the F4-650 plasmid library	Illumina	CAAGCAGAAGACGGCATACGAGATACTGATCGGTCTCGTGGGCTCGG
Nextera_index_N728: for amplification of Nextera-type tagmented NGS library with insertion of the TAGCTGCA sequence as i7 custom index. Used for the sequencing of the F4-700 plasmid library	Illumina	CAAGCAGAAGACGGCATACGAGATTAGCTGCAGTCTCGTGGGCTCGG
Nextera_index_N729: for amplification of Nextera-type tagmented NGS library with insertion of the GACGTCGA sequence as i7 custom index. Used for the sequencing of the F4-750 plasmid library	Illumina	CAAGCAGAAGACGGCATACGAGATGACGTCGAGTCTCGTGGGCTCGG
Nextera_index_B712: for amplification of Nextera-type tagmented NGS library with insertion of the TGCCTCAA sequence as i7 custom index. Used for the sequencing of the F4-500 library after selection	Illumina	CAAGCAGAAGACGGCATACGAGATTGCCTCAAGTCTCGTGGGCTCGG
Nextera_index_B714: for amplification of Nextera-type tagmented NGS library with insertion of the TGGAAGCA sequence as i7 custom index. Used for the sequencing of the F4-650 library after selection	Illumina	CAAGCAGAAGACGGCATACGAGATTGGAAGCAGTCTCGTGGGCTCGG
Nextera_index_B715: for amplification of Nextera-type tagmented NGS library with insertion of the CAGGATGT sequence as i7 custom index. Used for the sequencing of the F4-700 library after selection	Illumina	CAAGCAGAAGACGGCATACGAGATCAGGATGTGTCTCGTGGGCTCGG
Nextera_index_B716: for amplification of Nextera-type tagmented NGS library with insertion of the GTAAGCAC sequence as i7 custom index. Used for the sequencing of the F4-750 library after selection	Illumina	CAAGCAGAAGACGGCATACGAGATGTAAGCACGTCTCGTGGGCTCGG
Forward primer to amplify yeGFP-HPH and mCherry-HPH cassettes for integration at the PDC1 locus	Eberlein et al., 2017	TTGGTTGAACAAGCTAAGTTGACTGCTGCTACCAACGCTAAGCAAcgtacgctgcaggtcgac
Reverse primer to amplify yeGFP-HPH and mCherry-HPH cassettes for integration at the PDC1 locus	Eberlein et al., 2017	CATAAAAATGCTTATAAAACTTTAACTAATAATTAGAGATTAAATCGCatcgatgaattcgagctcg
Forward primer to amplify downstream of PDC1 (PDC1-C primer)	Eberlein et al., 2017	TTGTTGCCAACTTTCGGTGC
Reverse primer to amplify upstream of yeGFP (GFP-B primer)	Eberlein et al., 2017	ACATAACCTTCTGGCATGGC
Reverse primer to amplify upstream of mCherry (mCherry-R primer)	Addgene Common sequencing primers	ttggtcaccttcagcttgg
Reverse primer to amplify upstream of HPH (HPH-B primer)	Gueldener et al., 2002	GTCGCGGTGAGTTCAGGCTT
Forward primer to make mutation A409T in CalERG11	This study	CTTGTCAGCCCAGGCTACaCACACACGAGTGAGAGATAC
Reverse primer to make mutation A409T in CalERG11	This study	GTATCTCTCACTCGTGTGTGtGTAGCCTGGGCTGACAAG
Forward primer to make mutation T411M in CalERG11	This study	GTCAGCCCAGGCTACGCACACAtGAGTGAGAGATACTTTG
Reverse primer to make mutation T411M in CalERG11	This study	CAAAGTATCTCTCACTCaTGTGTGCGTAGCCTGGGCTGAC
Forward primer to make mutation R414S in CalERG11	This study	CGCACACACGAGTGAGAGtTACTTTGATAACCCGGAGG
Reverse primer to make mutation R414S in CalERG11	This study	CCTCCGGGTTATCAAAGTAaCTCTCACTCGTGTGTGCG
Forward primer to make mutation Y415C in CalERG11	This study	CGCACACACGAGTGAGAGATgCTTTGATAACCCGGAGG
Reverse primer to make mutation Y415C in CalERG11	This study	CCTCCGGGTTATCAAAGcATCTCTCACTCGTGTGTGCG
Forward primer to make mutation A430T in CalERG11	This study	CCTACACGTTGGGATACTaCTGCAGCCAAAGCCAATTCTG
Reverse primer to make mutation A430T in CalERG11	This study	CAGAATTGGCTTTGGCTGCAGtAGTATCCCAACGTGTAGG
Forward primer to make mutation K451I in CalERG11	This study	GTAGATTACGGCTTTGGGAtAGTATCAAAAGGCGTCAGCTC
Reverse primer to make mutation K451I in CalERG11	This study	GAGCTGACGCCTTTTGATACTaTCCCAAAGCCGTAATCTAC
Forward primer to make mutation P512L in CalERG11	This study	GCTCTATGGTTGTTCTACtCACCGAACCGGCTGAAATAATTTG
Reverse primer to make mutation P512L in CalERG11	This study	CAAATTATTTCAGCCGGTTCGGTGaGTAGAACAACCATAGAGC
Forward primer to make mutation P515T in CalERG11	This study	GTTGTTCTACCCACCGAAaCGGCTGAAATAATTTGGGAG
Reverse primer to make mutation P515T in CalERG11	This study	CTCCCAAATTATTTCAGCCGtTTCGGTGGGTAGAACAAC
Forward primer to make mutation A516T in CalERG11	This study	TTCTACCCACCGAACCGaCTGAAATAATTTGGGAGAAAAG
Reverse primer to make mutation A516T in CalERG11	This study	CTTTTCTCCCAAATTATTTCAGtCGGTTCGGTGGGTAGAA
Forward primer to make mutation G464S in CalERG11	This study	CACCATATCTTCCCTTCaGTGGCGGTAGACATAGATGTATAG
Reverse primer to make mutation G464S in CalERG11	This study	CTATACATCTATGTCTACCGCCACtGAAGGGAAGATATGGTG
